# Age and sex dependent effects of metabolic response to muscle contraction

**DOI:** 10.1101/2023.05.30.542769

**Authors:** Matthew D. Campbell, Danijel Djukovic, Daniel Raftery, David J. Marcinek

**Affiliations:** Department of Radiology, University of Washington, Seattle, WA; Anesthesiology & Pain Medicine, University of Washington, Seattle, WA

**Keywords:** high-intensity intervals, low-intensity steady state, sarcopenia, metabolism, age, sex

## Abstract

Sarcopenia, the age-related loss of muscle mass and function, contributes to decreased quality of life in the elderly and increased healthcare costs. Decreased skeletal muscle mass, specific force, increased overall fatty depositions in the skeletal muscle, frailty and depressed energy maintenance are all associated with increased oxidative stress and the decline in mitochondrial function with age. We hypothesized that elevated mitochondrial stress with age alters the capacity of mitochondria to utilize different substrates following muscle contraction. To test this hypothesis, we designed two *in vivo* muscle-stimulation protocols to simulate high-intensity intervals (HII) or low intensity steady-state (LISS) exercise to characterize the effect of age and sex on mitochondrial substrate utilization in skeletal muscle following muscle contraction. Following HII stimulation, mitochondria from young skeletal muscle increased fatty acid oxidation compared to non-stimulated control muscle; however, mitochondria from aged muscle decreased fatty acid oxidation. In contrast, following LISS, mitochondrial from young skeletal muscle decreased fatty acid oxidation, whereas aged mitochondria increased fatty acid oxidation. We also found that HII can inhibit mitochondrial oxidation of glutamate in both stimulated and non-stimulated aged muscle, suggesting HII initiates circulation of an exerkine capable of altering whole-body metabolism. Analyses of the muscle metabolome indicates that changes in metabolic pathways induced by HII and LISS contractions in young muscle are absent in aged muscle. Treatment with elamipretide, a mitochondrially targeted peptide, restored glutamate oxidation and metabolic pathway changes following HII suggesting rescuing redox status and improving mitochondrial function in aged muscle enhances the metabolic response to muscle contraction.

**Statements and Declarations:** The authors declare no competing financial interests.
