## Supplemental Table 1 for "Age and sex dependent effects of metabolic response to muscle contraction"

### Sheet: For Table
	Young Non-HIIT		Young HIIT		Young Non-LISS		Young LISS		Aged Non-HIIT		Aged HIIT		Aged Non-LISS		Aged LISS		Aged SS-31		Aged SS-31 HIIT
	Average	95% Confidence Interval	Average	95% Confidence Interval	Average	95% Confidence Interval	Average	95% Confidence Interval	Average	95% Confidence Interval	Average	95% Confidence Interval	Average	95% Confidence Interval	Average	95% Confidence Interval	Average	95% Confidence Interval	Average	95% Confidence Interval
Ethanolamine	61.4	0.526737	66	0.837317	453.4	24.4817	69.6	0.811465	59	0.586456	62.4286	0.447368	61.7143	0.845929	55.5714	0.582622	84.875	0.761704	71.875	0.273445
Aminoacetone	318.75	3.9474			310	2.13203	177.5	2.41421	234.5	3.52532	163.6	5.26321	436.667	8.8715	355.2	5.53678	435.5	4.52455	211.833	4.28899
1-Methylguanidine	190.6	0.67642	189	1.19126	192.4	1.23432	186.4	0.957301	307.167	3.99993	256	2.05807	221.571	0.546127	222.714	0.741037	213	1.90155	192.5	1.45104
Glycine	548.6	5.42573	651.8	6.82737	511.6	2.63291	573	4.03931	467.667	3.26158	411.143	2.78502	473	2.5363	496.571	3.26356	453.25	2.04522	468.5	2.39095
Trimethylamine-N-Oxide (TMAO)	406.4	1.86257	437.4	1.98441	369.4	4.63087	368	4.43311	543.833	3.39322	548.857	4.4641	742.286	9.01588	788	10.0807	635.875	5.46967	633.375	5.18004
Putrescine	55	0.234627	65.4	0.637515	59.6	0.876685	75.8	0.638378	72.1667	0.674483	64.1429	0.713188	64.4286	0.729724	58.5714	0.417714	100.125	0.872635	108.125	0.353024
betaAlanine	77.2	0.565892	91.4	0.594095	66	0.253943	82.4	0.969545	105	0.45421	90.5714	0.389892	93.5714	0.517067	96.7143	0.558979	98.125	0.632024	113.5	0.677034
Alanine	18360.8	50.6167	21039.4	68.4181	18525	42.7659	22839.8	103.04	17196.8	58.4435	17932.7	85.2897	16331.4	53.0003	16225.3	49.9697	20711.6	94.3146	21605.8	38.0439
Sarcosine	49	0.637639	58.6	0.839569	47.2	0.623105	47	0.758985	43.6667	0.418672	36.5714	0.368918	46.4286	0.289584	50.8571	0.402085	44.75	0.256296	44.875	0.477772
Cadaverine	385	1.20586	502	6.46342	406.6	3.09448	670.6	6.31593	365.667	2.71126	380	3.67739	302.714	2.50153	309.714	3.29385	557.875	4.26535	582.25	3.19993
Choline	18461.8	171.41	20254.2	144.484	16606.2	166.229	22600	145.839	21198.7	126.211	28908.6	450.354	25938.9	329.184	23103.7	244.624	34462.6	310.529	29701.1	156.454
Dimethylglycine	71	0.370978	78.2	0.597329	67	0.32523	71.6	0.61395	107	1.19714	99.5714	1.0171	132	1.8075	124.286	1.33448	128	0.884667	130.125	0.48041
2-Aminoisobutyric Acid	21.8	0.275767	37.2	0.779786	21.2	0.378013	44	0.718533	17.6667	0.17413	33.1429	0.326531	24.1429	0.265489	21.7143	0.254427	29.5	0.258818	38.625	0.255799
Serine	2600	5.07018	2862	12.3213	3018	8.31963	3077.4	18.3655	2940.83	14.1184	3011	10.4191	3053.29	23.6681	2831.71	8.53865	3459.25	18.4075	3215.25	13.4409
Hypotaurine	339.8	2.68026	301.4	3.01923	494.8	11.5093	320.6	2.77215	279.333	2.86544	309.429	3.855	313	2.51651	279.714	2.31274	415.625	7.89498	384.125	4.24067
Histamine	18284.4	480.073	29309.6	643.304	23940	590.313	38412.6	549.387	19557.2	221.215	16449.3	102.02	16318.7	113.402	20901.9	290.289	25925.1	274.135	25353.1	272.923
Creatinine	15016.8	85.7934	16791	141.272	18325.2	147.353	19759.6	120.751	17187.8	115.614	17416.6	65.1103	17698.1	182.62	16153	44.428	12252.8	65.0883	14111.2	70.4695
5,6-Dihydrouracil	137.8	0.905543	182.8	1.59667	110.4	0.969139	169.4	1.05183	190.333	1.86895	222.857	2.13359	179.429	1.77218	165.857	1.22195	267	3.07896	292.375	2.2459
Proline	3432	23.3358	4312.4	48.6007	3724.8	7.98741	4326.6	34.7795	4839.5	31.4546	4492.71	24.0869	4556.86	37.8948	4726	21.3551	5260	38.9191	5197.88	16.0111
5-Aminovaleric Acid	77.4	0.409087	69	0.324019	57.6	0.582397	79.4	0.656657	58.3333	0.217625	62.7143	0.389618	47.5714	0.457712	48.5714	0.314386	71.125	0.494952	72	0.475793
Betaine	47392.6	169.884	53219.4	294.31	53329.2	326.025	77824.4	682.592	50066.3	203.276	50690.6	489.685	37943.6	125.394	36526.6	220.435	67801.4	507.199	65888.2	391.983
Valine	2189.6	9.80054	2832	21.7726	1949.6	6.53865	2311.4	20.5734	2010.33	9.42134	2182	9.95304	2523.14	20.8913	2640.57	11.7694	2282.38	11.1103	2462.5	6.34789
Threonine	3575.8	13.2985	3811.6	21.6227	3418.2	17.9665	3400.2	37.0888	4272.33	38.5536	4651.71	26.9027	4982.71	63.9885	4566.86	39.5542	4935.12	44.73	4756.12	37.4588
Niacinamide	33430.6	218.656	28173	198.975	29768.6	94.314	27938.4	214.343	30718.8	113.877	28760.4	186.834	31487.9	196.296	29676.4	115.436	37452.2	124.041	32153.2	142.609
Taurine	99696	252.477	109019	450.756	96536.8	197.573	115169	462.658	94713.5	275.624	94029.3	496.593	89883.4	255.46	87405.4	300.236	114879	499.169	120330	362.26
Pyroglutamic Acid	211	0.805239	199.2	1.79284	313.6	3.25705	355.4	5.2105	265	2.11568	285.143	2.1691	268	1.64842	187.571	0.849699	367	4.05714	296.125	1.42435
Pipecolate	326.4	1.41579	353.6	2.55445	285.2	0.979993	280	1.80656	377.167	2.43554	375.429	2.85456	719	17.7952	692.286	15.2199	431.875	1.77553	432	2.5394
Agmatine	29.8	0.191641	39.6	0.497562	28	0.260818	40.6	0.54255	72.3333	1.03857	68.8571	1.08339	51.2857	0.510114	45.1429	0.312765	110.625	1.61079	100.75	1.16067
Creatine	583110	1503.46	690229	4727.28	608597	2747.39	769723	4711.07	558155	2860.63	565221	3806.02	509402	2443.02	495794	2842.75	734780	4299.95	747984	2216.18
Hydroxyproline	11515.6	56.4039	13123.4	56.1542	11377.8	43.3086	13310.4	71.1316	10844.2	45.7929	10671	58.6291	10173.3	28.774	10312.4	29.1327	12704.2	56.5017	13088.2	29.0852
Leucine /D-Norleucine	4800	13.6912	6728.8	38.7098	4287.2	6.90331	5599.6	47.6151	5032.33	23.0113	6018.57	25.0355	7132.29	83.1417	7376	53.5032	5591.88	17.1349	6509.25	18.6798
iso-Leucine /allo-isoLeucine	973.8	4.37518	1418.2	7.29777	879.2	2.08856	1258.6	10.6963	1011.83	5.06158	1263.57	4.69145	1263.43	11.5889	1385.14	7.24802	1144.38	4.52948	1468	5.3784
Ornithine	753.2	5.02055	1119.8	9.87687	672	3.00489	989	5.03723	1004.17	6.19471	1258.14	9.92297	1075.14	12.5191	1060.43	8.879	1487.12	15.5618	1639.12	12.3822
Asparagine	483	1.43021	506.2	3.09084	519.8	3.83545	504.2	4.38057	507.833	4.98552	589.429	4.34266	517.714	4.93465	520.857	2.9437	630.25	3.9577	623.75	2.81687
Aspartic Acid	2745.2	19.6912	2271	20.3087	1947	9.91005	1797.6	16.7352	1912.83	10.0043	1851	14.9408	1584.71	4.45596	1710.86	14.087	2170.25	17.8018	2055.38	18.2452
S-Methylcysteine	206.4	0.47326	239.2	1.67257	205	0.462927	246	1.43268	177.833	1.25648	167.286	1.17749	207.714	2.98857	191.857	2.31301	225.125	2.1234	210	1.26761
Trigonelline	2826	7.0754	2807	19.096	2557.2	16.7238	2960.6	29.4181	4205	20.7838	3996.29	27.4326	5583	60.3408	5633.86	51.3256	4268.75	27.454	3986.38	28.365
Spermidine	979.4	7.7646	823.8	4.52943	796	3.48849	795	7.36165	1255.17	10.6702	1399.71	24.069	1607.71	20.5419	1578.14	18.3382	1299.5	14.8346	1022.5	5.90045
Acetylcholine	241	4.37004	331.2	7.44508	210.2	2.97817	164.6	2.02326	499.333	14.8175	513.857	16.0093	372.857	5.13941	372.571	3.34801	263.375	3.3458	342.875	6.5179
Glutamine	59364.2	488.065	40255	339.324	56235.8	227.459	40909.2	420.793	51055.8	251.206	50401.3	496.025	59336.6	306.539	50866.6	347.66	76064.6	568.713	61011.4	461.429
Lysine	22152.4	119.233	25090.2	120.628	18592.4	159.531	24774	288.109	41390.3	550.125	41300.9	406.182	37808.1	560.157	31443.9	267.167	57297.6	731.005	55254.5	603.111
Deoxycarnitine	1107.4	5.95366	1019.8	7.66721	993.6	4.20035	888.6	7.04922	1039.17	7.74758	923.286	7.38424	1057.86	6.42261	996.857	3.68714	1002.25	6.81282	962	3.31332
Glutamic acid	28823.4	309.643	10961.2	165.104	21152.2	117.955	10798.4	250.586	22977.7	77.8295	15151	214.173	23264.6	175.011	17459.7	150.003	24856.1	109.247	16478	216.821
Methionine	881.6	3.19894	1000.2	4.88865	808.4	3.81464	872.8	7.24624	941.333	4.26002	959.571	3.32576	963.286	6.7529	969.857	3.72151	927.375	3.74821	984.875	5.21515
Histidine	38641	239.026	42755.8	247.532	40282.4	163.917	43711.2	336.825	40331	131.759	39141.1	182.279	40599.1	396.771	40443.9	218.722	39196.2	155.367	40382.5	163.637
Carnitine	30697	140.189	22848.2	198.071	29169	86.1168	27209	97.9333	27187.7	134.351	23346.4	230.648	24950.3	101.938	21588.9	86.2716	35797.8	163.432	29089.5	170.788
Phenylalanine	7593.6	27.302	8780.8	31.4162	7424.8	17.7444	8967.8	59.8753	8004	51.3649	7659.29	42.0954	9889.71	126.755	9100.57	65.0804	8303	34.4619	8404.88	51.0503
Methionine Sulfoxide	245.2	1.34468	281.2	1.08456	196.6	1.48187	221	1.7371	350.333	3.97562	334.429	3.31694	272.429	2.32002	265.143	2.01961	320.875	2.56232	304.75	2.67108
7-Methylguanine	57.2	0.157892	57.8	0.255794	59.6	0.470343	53.2	0.320603	84.8333	0.702095	90.7143	0.682504	148.286	2.05938	141.857	1.63023	88.875	0.364955	91.875	0.566898
Taurocyamine	531	2.7339	538.4	2.08519	479.8	2.13603	564.4	3.47044	1325.5	24.1913	1095.29	23.2232	938.857	16.6424	863.286	9.52813	1555.12	16.7158	1459.12	15.8679
1/3-Methylhistidine	3030.8	21.1657	3668.8	16.9252	3216.2	16.5508	3704.6	30.0316	3655.5	19.9616	3370.57	24.9062	3444.43	26.6175	3627.29	17.5511	3570.12	24.4696	3866	25.0892
Norepinephrine	137.2	2.4545	103.4	1.59473	122.6	2.63858	102.8	0.909659	130.5	1.6832	100.143	1.30423	91.7143	1.3074	150.714	1.92541	164.875	1.60075	96.25	1.04215
Arginine	26701.8	153.557	32565.4	276.915	22014	260.451	30634	373.473	60454.3	948.806	56571.4	840.392	40258	341.507	36636.6	252.688	86678.9	1272.32	79652.4	894.799
Cysteinyl-Glycine (Cys-Gly)	17	0.14971	24.2	0.180002	17.8	0.0752481	22.4	0.165432	17.8333	0.211361	31.7143	1.03796	16.4286	0.162979	16.5714	0.213246	19.75	0.185394	21	0.164205
Tyrosine	1873.2	2.83968	2034.8	9.88915	1684.2	3.04024	2020	10.4754	1452.33	10.3763	1410.43	10.4878	1773.86	25.3528	1677.29	20.1032	1846.38	17.3535	1766.12	13.5043
Phosphorylcholine	329.4	2.43264	272.8	2.30138	303.6	1.69918	275.6	1.36445	262	0.706298	251.143	2.00901	216.286	1.16767	192.429	1.23411	311.25	2.46224	232.875	1.68724
N6-Acetyl-Lysine	164.6	0.803185	221	1.6651	183.2	0.698949	207.8	0.781046	211.667	1.34058	221.714	1.2708	229.286	1.45323	210.143	0.760086	328	2.61839	275.25	1.88604
Homoarginine	691	3.38471	772.4	4.51774	709.4	5.25132	893.4	9.87755	1368.67	16.9732	1495.43	22.5637	1320.86	26.694	1239	20.9378	1771	24.2391	1595.62	13.4817
N6-Trimethyllysine	14808	91.9165	16618.4	116.777	15358.2	95.4599	18376.2	175.894	27574.2	264.986	28829.4	439.566	29653.7	649.128	29323.7	564.412	32971	384.233	30026	173.793
Homocitrulline	121.4	1.02091	111.4	0.748447	124.6	0.642737	111.8	1.36456	163.333	0.919557	181.571	2.27042	294.714	6.33818	257	4.26035	169.875	0.836146	147.625	0.841128
DL DOPA	3492.6	53.6544	602.25	10.553	1551.6	46.7417	1435	59.8342	3033.67	43.4691	1361.14	23.0145	3426	87.6198	3663.71	61.7509	3128.5	30.3878	1789.75	36.6997
Dimethylarginine (A/SDMA)	1012.8	6.87083	990.6	4.60652	1013.6	8.38825	1188	8.29599	2233.5	29.5201	2044	33.483	2234.14	24.2517	2003.43	20.4758	3831.5	54.6598	2942.12	28.9577
Acetylcarnitine	144067	1751.01	176784	744.285	153957	813.774	183377	1317.85	125484	800.088	172341	986.665	144235	1321.36	142407	693.385	169876	1574.09	191274	575.611
Tryptophan	1384.2	2.27561	1731.6	7.79886	1246.2	2.08187	1470.2	10.7897	1642.17	9.29029	1931.29	10.1494	1673	16.8055	1579.14	11.6595	1695.12	7.90683	1786.5	7.52934
L-Kynurenine	12.2	0.0725883	10	0.0343459	9.6	0.135365	8.8	0.0460799	21.1667	0.393746	20.4286	0.304707	26	0.484567	21.5714	0.312294	10.125	0.0561336	12.25	0.0612911
Phosphocreatine	843	11.7417	1022.4	15.7163	680.6	8.35834	720.8	9.5088	722.667	8.9214	783.714	10.0023	748.286	7.52432	1695.43	18.843	1058.75	11.9358	504.875	4.48426
N-Ac-Arginine	58	0.282529	49.2	0.430536	50.8	0.178907	62.8	0.547527	86.1667	0.900655	83	0.843966	82.7143	0.661891	85.4286	0.643842	107.125	0.914748	91.25	0.650671
Carnosine	156100	1565.89	186975	1420.13	157537	1286.1	176112	1583.68	171628	770.192	160348	1204.95	167074	1996.15	174158	1075.69	127470	884.458	149891	1308.62
2'-Deoxycytidine	115.6	0.6641	123.4	0.900143	131.8	0.489916	133.6	1.80423	172.5	1.48989	194.571	1.63209	184.714	1.80702	207.857	2.02359	222.375	2.18862	183	1.35241
2'-Deoxyuridine	13.6	0.0900012	14.2	0.0778171	11	0.0560866	10.8	0.124469	16	0.231817	15.2857	0.224728	10.1429	0.100953	10.7143	0.110926	15.5	0.119096	15.625	0.124817
Cytidine	408	7.03843	405.2	3.70333	368.8	6.00711	408.2	4.02162	534.667	9.14683	587.286	5.28637	753.714	13.6137	678.429	5.32754	628.375	5.77621	523.875	2.74781
Uridine	198.4	3.21323	208	1.35089	205.2	3.27089	238.4	0.771217	228.5	2.59471	259.571	1.84192	290.857	4.90612	259.286	1.31995	258.25	1.99076	235.5	0.633972
isoValerylcarnitine	3784.6	36.6542	2203.8	24.3261	2120.4	16.4695	2381.2	21.3552	3589.33	60.1594	2323.71	23.2778	6738.14	252.93	3654.14	100.657	3221	32.4137	2053.38	14.7
Glycerophosphocholine	62089.8	315.575	57671.4	309.443	52797.6	269.496	55873.6	455.542	77153.8	258.476	81697.3	445.177	100552	983.512	84225.1	414.467	102768	329.127	91243.6	497.364
5-Methylcytidine	19.2	0.112872	22.5	0.308795	19.8	0.147594	20	0.265302	22.1667	0.11149	21.5714	0.137423	24	0.193517	25.1429	0.115649	21	0.110534	22.5	0.119096
Succinylcarnitine	13783	254.541	6732	191.953	9376.6	150.901	5648.8	211.246	6618.17	92.8683	8991.29	123.077	10051.9	130.814	7753.86	111.7	10971.5	106.534	9650.38	151.956
Thiamine	353.2	1.31406	326.8	3.67856	348.4	0.837693	279.4	2.75186	388.5	2.89407	377.429	2.81476	570.571	9.41317	384.714	2.35451	425.375	2.40596	377	2.22568
Adenosine	6590.2	38.4043	7153.6	53.6392	5832.6	87.0359	10903	192.182	9436	146.709	5432.57	88.1784	7781.14	84.7532	7285.57	144.633	12383.8	191.012	11187.2	93.6245
Inosine	7608.6	129.187	9219.2	60.1929	7260.2	104.812	14407.2	123.836	8280	59.0363	9604.14	71.3569	9268.14	153.31	11093.7	74.9748	9502.12	54.5431	11477.9	62.0245
Glutarylcarnitine	232.8	1.39646	346	3.32707	249.2	1.49018	393.2	3.55395	240.833	0.913802	276.857	1.82607	231.286	1.72392	257.429	2.6753	294.25	1.28504	371	2.95338
1-Methyladenosine	402.6	2.47454	431.8	3.92072	401.6	5.55402	489.8	4.89625	441.833	3.89151	351.143	4.65789	429.429	7.10766	413.286	6.07252	590.25	5.31925	439.625	1.5265
Guanosine	77.2	1.46382	83.6	0.982837	82.4	1.42257	140	1.42636	75.3333	0.553969	106.571	1.39069	94.8571	1.78133	116.286	1.21421	116.625	0.6615	117.875	0.571094
Retinol	83.2	0.399261	93.4	1.16077	76.4	0.625687	122.2	1.44517	81.5	0.604668	81.5714	0.731262	64.5714	0.580851	74.1429	0.516084	102	0.677967	104.25	0.578583
Argininosuccinate	349	3.29763	697.4	4.55199	158	1.70961	455.6	11.8054	399.333	2.83366	975.857	8.49527	316.429	2.3153	546.286	7.80532	589.125	5.11978	1213.75	12.9189
5'-Methylthioadenosine	895.6	5.89379	1003.8	3.84073	852.6	8.54792	885.2	11.2402	828.667	3.5236	833.571	3.62273	845.286	7.05383	863.429	2.95796	1035.25	7.11875	1008.12	3.371
N2,N2-Dimethylguanosine	26.2	0.146256	26.6	0.209482	30.6	0.14786	28.2	0.0873404	28.5	0.187946	31.7143	0.293392	39.1429	0.4223	36.2857	0.194345	32.75	0.167486	29	0.169259
UMP	7675.8	25.0156	8101.8	30.3	6978.8	26.4766	7225.6	52.5805	7283.17	41.2151	7780.29	30.6023	8190.29	68.8704	7179.14	30.2052	8546.25	28.8622	8038.25	20.3246
cAMP	25.4	0.275196	25.8	0.174456	30.8	0.143542	28.6	0.205694	28	0.3956	16.1429	0.183805	21.4286	0.18655	16.7143	0.186478	24.75	0.189144	32.5	0.177757
GMP	14067.8	118.098	13688.8	94.6181	12572	82.8761	11781	105.784	12722.7	90.8734	14463.6	83.0089	14012.6	126.741	13114.4	82.1756	16498.2	69.9641	14396.9	63.4885
SAH	554	2.54523	738.4	5.18792	490.2	1.42337	543.2	5.22771	614.667	1.95277	614.857	1.794	668.429	5.45219	673	3.99063	623.875	2.92602	611.875	1.42084
S-Adenosylmethionine (SAM)	6298	46.1944	5756.8	31.8031	5371.2	19.9292	4381.2	48.4674	6145.17	33.0579	5864.29	20.3387	6519	33.9052	5123.71	32.0625	7019.5	40.3662	6617	36.4506
CDP	231.8	1.21032	230.6	2.08519	224	1.59292	182.8	2.05008	237.833	1.84671	225.714	0.804869	275.714	1.53415	256	1.61056	236.375	1.02189	230.25	0.964249
NAD	9616.6	252.301	14163.8	88.5663	12509.2	187.953	11373.6	244.817	5175.33	53.6367	6399.14	74.9426	6864	135.09	5293.43	72.3313	4528	70.8756	7341.38	109.281
NADPH	215.4	5.23384	164	3.12472	149.2	2.62407	202	5.46863	91.8333	0.504888	120.857	2.12765	154.857	2.14173	168.143	5.5171	128	1.37307	131.875	0.852117
FAD	2379.2	28.6453	1810.4	19.8358	2013.6	17.8767	1559.8	16.7735	1829	14.3084	1931.43	15.5032	2176	19.0091	1912.71	17.7397	2374.25	16.4265	2072.75	13.198
Malondialdehyde	44.6	0.50618	29.4	0.219563	50.4	0.386856	44.4	0.318264	36.1667	0.511081	80.4286	2.92534	36.7143	0.283988	26.1429	0.353779	60.75	0.600849	40.875	0.410758
Pyruvate	246.8	5.93225	124.8	2.02713	216.4	2.94192	106.6	1.57488	156.833	2.18519	114.286	1.08359	227.429	2.56784	146.714	1.27301	98	0.985087	82.25	0.861159
Lactate	105275	392.94	101493	212.019	105706	646.646	119160	838.311	102782	648.77	95966.9	513.378	93467.4	415.4	90304.9	705.282	109787	490.729	118757	255.369
3-Hydroxypropionic Acid	13.6	0.0757689	18	0.112173	13.4	0.129425	21.2	0.180002	13	0.135462	14	0.134769	11.8571	0.100953	13.5714	0.171924	19.625	0.180865	19.75	0.143067
gamma-Aminobutyrate	28.2	0.333822	9.8	0.156641	20.6	0.159379	13.2	0.176695	21.3333	0.0925382	13.5714	0.239312	17.8571	0.145092	13.8571	0.0912086	31.125	0.189769	20.375	0.298843
3HBA	2448.6	22.4157	5668.4	34.5517	1917.4	19.746	2940.2	30.2142	1463.33	8.42252	3094.57	23.1789	1390.14	8.18801	2019.43	8.7383	1728.25	18.2254	3283.88	24.8182
2-Hydroxyisobutyrate/2-Hydroxybutyrate	215.6	1.76991	431.2	4.25499	215	2.05923	282	2.78061	209.5	1.48265	384	2.2764	318	4.31873	378.429	3.50319	283.625	1.73154	445.625	3.01598
Glycerate	557.8	7.70927	529.8	9.06399	441.4	5.89916	242.4	5.70144	522.5	12.3023	331.143	4.45572	579.429	4.96188	539	6.97961	440.25	6.75073	263.25	2.42474
Uracil	78.4	0.387871	102.8	0.405612	75.4	0.479861	100.4	0.9916	96	0.637228	103.143	0.796768	193.143	3.67419	182.429	2.8447	125.5	1.33574	143.75	1.50481
Maleic Acid	90.4	0.850966	173.8	2.55159	91.6	0.754725	344.4	8.17535	113	1.24932	122.286	1.70316	98.1429	1.05635	125.429	1.75103	211.25	2.71711	229.5	2.42535
N-AcetylGlycine	11.8	0.0639486	13.4	0.0900012	10	0.103038	17.2	0.189578	8.83333	0.0440934	10.8571	0.156276	12.8571	0.172778	13.8571	0.161577	13.625	0.108571	14.125	0.0734705
Guanidinoacetate	27.8	0.188538	25.4	0.196903	28.4	0.141055	23.4	0.126351	23.1667	0.126885	20.7143	0.0745912	21.1429	0.160414	21.4286	0.140788	23.5	0.181664	20.625	0.116073
Succinate	928	14.3652	4838.6	72.7069	1237	24.6642	3444.2	80.8209	1035.33	10.3338	1785.86	35.8021	809.286	9.58927	1542.71	19.7842	959.25	11.6456	2247.25	30.7103
3-Hydroxyisovaleric Acid	94.4	0.312655	130.6	0.59871	111.4	0.374984	141.6	0.627256	80.1667	0.514404	124.286	0.885087	125.286	1.48856	130	1.26232	122.375	0.653598	140.875	0.770047
Citraconic Acid	107.6	0.355056	162.6	2.70081	126	1.03552	224.2	2.70951	111.833	0.95559	109	1.08352	88.5714	0.737001	94.2857	1.07613	180	1.83583	170.25	1.31555
2-oxo-Isocaproic Acid	516.8	3.99218	359	3.43774	429.6	2.54983	317	2.62868	443.5	3.46762	435.714	5.92074	492.143	4.41127	410.143	3.14516	481	1.73746	487.75	3.2701
Itaconic Acid	194.6	1.75014	195.4	2.48374	173	1.10193	240.4	1.31439	180.333	1.85034	182	1.13361	178.571	1.63513	185.286	0.954701	226.875	1.38637	206.25	0.904739
N-Ac-Alanine	126.2	0.599957	120.4	0.561777	139.6	0.431083	130.8	0.831994	175.333	0.709385	180	1.03518	208	1.64467	196.857	1.06165	195.125	0.82277	188.5	0.60006
D-Leucic Acid	194.2	0.703435	233.6	1.52554	186.2	0.753369	242.8	2.20755	195.333	1.33931	229.143	1.42024	280.857	3.01271	288.143	2.59066	246.375	0.991477	256.875	1.8585
Glutaric Acid	38.8	0.146256	46	0.879908	38	0.347443	79.2	1.01158	41.8333	0.563528	42.2857	0.579053	32.5714	0.320286	30.2857	0.404473	64.5	0.775097	55.25	0.503017
N-Carbamoyl-B-Alanine	4	0.0343459	5.33333	0.0553022	9	0.313534			8	0.10617	11.1429	0.170047	10.8571	0.249865	12.8571	0.321911	12.5	0.138706	13.8571	0.130175
Malate	11184	232.928	17532.8	265.602	6003.8	99.7953	8528.8	281.833	5897.33	95.2423	15077.1	184.128	9004.57	203.709	13798.4	154.023	5219	85.0099	10826.1	144.426
Adenine	318	1.69262	457	4.32199	312.8	3.07573	555.6	6.27427	413.333	5.06761	362.429	2.69357	362.714	2.4855	317.286	4.45789	539.875	7.11955	584.75	3.80067
Hypoxanthine	3840.6	79.5407	6170.6	32.3871	3274.4	54.2073	8148	81.3387	4665.17	53.6945	8499.43	63.4544	6043.14	112.995	5406.71	50.3491	4929.38	31.8984	6969	47.666
Phenylacetic Acid	41.6	0.242538	49.4	0.74132	33.2	0.499061	73.4	1.01453	31.5	0.357575	36.1429	0.339188	36.4286	0.38115	31.8571	0.482132	59.875	0.513337	57.625	0.629519
Erythronic/Threonic Acid	1230.4	10.7243	1338.2	14.3077	1154.6	3.30558	1019.2	7.74746	1423.17	12.0122	2077.86	51.7584	1608.29	13.5392	1238.14	8.05063	1436.88	7.30323	1252.62	4.78242
4-Hydroxybenzoic Acid	151	1.41292	234.2	4.78861	176.6	1.67846	372.6	5.75229	180.167	1.45424	188.857	1.89199	128.857	1.47318	148.714	1.81095	248.625	2.30555	240.5	2.52743
o-Phosphoethanolamine	1523.2	9.08535	1540	5.446	1506.8	7.4285	1386.4	8.72987	1684.83	15.4926	1278.14	7.83154	1603.86	10.5623	1401.43	8.30429	1681.25	8.14874	1386.38	6.41815
Alpha-Ketoglutaric Acid	218.4	3.17649	137	1.98821	198.6	1.30388	135.8	0.905543	147	1.0263	141.714	1.12429	189	1.894	150.143	0.702208	165.375	0.65585	138.75	0.732599
2-Hydroxyglutarate	5357.4	49.6964	3567.4	37.0478	4364.6	27.4074	3363.6	31.2218	4597	34.3959	4845.57	72.2987	5257.71	48.8828	4483.14	36.0537	5601.75	22.1674	5267.62	39.0643
Hydrocinnamic Acid	29.2	0.191641	42.2	0.714802	33.2	0.240748	54.6	0.600677	29.8333	0.249998	28.8571	0.234798	24.4286	0.144723	28.1429	0.17653	45.25	0.392633	38.25	0.364631
Xanthine	657.2	8.27198	1085.4	7.67049	707.6	13.2253	1368.2	10.9191	903.333	12.9914	1363.57	7.58057	1046.29	15.9551	924.143	8.89493	996	9.0469	1380.12	5.9695
2-Hydroxyphenylacetate	42.6	0.401323	63.6	1.10132	51.4	0.43562	89.4	1.16618	42.5	0.365909	41.1429	0.425612	36.7143	0.293711	40.1429	0.382516	65.625	0.506382	55.125	0.523629
Allantoin	643.2	3.9497	621.8	5.46429	606.4	4.75364	503.8	5.04964	734.833	5.68006	764.714	6.6452	1451.43	26.0512	1441	23.0846	945.5	5.83527	874.375	5.27557
n-isoValerylglycine	19.8	0.130635	24.4	0.109692	38.2	1.23381	19.6	0.180221	24	0.151018	31.5714	0.273284	82.5714	1.91987	87.8571	2.15811	30.625	0.216879	33.25	0.24709
2-Aminoadipate	119.8	0.339081	124.2	1.56383	110	0.89651	123.6	0.870834	173.833	1.33546	142	1.57803	166.286	1.19345	136.143	0.870551	142.875	0.858684	121.875	0.763821
Indole-2-Carboxylic Acid	180	0.477149	186.6	3.77199	120	2.87406	317.8	2.96693	180	1.52564	183.857	1.75656	138	0.777087	133.286	1.8868	276.125	2.61945	227.375	2.30048
Urate	1457.4	11.3213	2430.4	22.5778	1566.2	11.5408	2181	11.6737	1959.5	19.5387	2107	18.9791	2078.71	28.2384	1976.43	25.6368	2077	10.705	2652.75	6.96362
DHAP/D-GA3P	2121.75	28.959	184	5.45549	1673	16.9308	647.333	24.5606	1361.33	21.9129	1234.4	50.3053	1565.17	51.7117	1876.67	38.1969	3918.62	49.0908	1138.71	22.5129
Glycerol-3-P	53764.6	1084.61	28849.8	699.637	35689.8	1309.66	16901.6	715.528	66993	2160.14	36171.6	827.155	38892.6	726.454	91557.6	1803.62	56826.8	868.731	29092.8	587.403
Suberic Acid	958.6	8.53919	819.6	15.9271	829	12.5615	1105.2	11.9007	851.833	9.5706	1028.57	16.5987	749.571	9.65215	595.286	5.11856	1082.5	10.6324	925.625	7.42769
Citrulline	4851	31.9579	5019.6	20.5051	4460	13.6435	4400	39.4619	5078.67	28.5465	5280.71	15.1362	8135.29	161.128	6846.86	113.863	7118.75	35.9097	7121.5	35.9376
N-Acetyl-Aspartate (NAA)	5485.6	65.8536	4704.2	81.2392	4763	61.1515	5992	69.9639	3510.5	27.8457	2945.29	30.2465	4385.71	58.6906	3205.71	26.2053	4228.25	53.6555	2734.25	25.1448
Glucose	1427.8	1.32152	1220.2	10.2893	1492.8	13.8272	1185.6	13.2724	1583.83	4.53737	1370.43	14.4872	1321.29	16.1986	1408.57	17.3768	1564.62	3.33554	1410	10.9904
Sorbitol	100	0.537599	341.2	2.56787	95.4	0.563524	161.4	2.85661	140.667	1.58527	351.429	3.80737	284.429	6.62974	326.429	6.36132	141.25	1.46327	225.5	2.28019
Phosphoserine	158	2.56616	28.2	0.617399	119.6	2.61207	51	2.03464	155	3.11437	59.5714	1.44937	113.143	1.839	139.857	1.90354	178.75	2.00188	59.125	0.801589
2/3-Phosphoglyceric Acid	24551	318.919	4193	97.4273	18705.6	425.723	8220.2	375.52	24312.7	385.45	9023.14	192.624	19157	289.906	23895.7	339.732	29711.1	309.524	10500.8	150.378
Azelaic Acid	1881.8	19.0077	1611	27.0794	1701.4	26.5093	2060.8	21.179	1775.67	18.9496	2184	41.1303	1706.86	24.6358	1317	10.0413	2109.12	13.6776	1848.25	10.8544
Kynurenic Acid	1853.8	7.21641	2132.6	15.6644	1980.6	14.2505	2645.2	14.9155	1879.83	14.72	1790.14	12.9686	1633	7.10657	1565.14	9.45267	2506.62	15.9025	2635.5	9.41057
N-Ac-Glutamate	106.2	0.69923	102.6	2.05288	104	0.96434	110.2	1.49716	110	0.765776	74.2857	0.981489	134.143	2.03692	117.286	2.44796	115.5	1.02059	82.75	0.553526
Indole-3-Lactate	89.4	0.617144	96.8	0.242376	96	0.640101	129.4	0.834165	100.333	0.698774	138.429	1.08843	136.857	1.55082	128.857	1.52667	132	0.822989	131.5	0.437024
3-Indoxyl Sulfate	330	3.60997	347.8	3.36435	289.6	6.03002	300.6	2.62191	417.167	7.9146	541.571	10.0941	1091.71	26.0411	1126.71	29.6537	620.25	7.47946	664.875	8.2482
Pantothenate	5233.2	53.3034	4269.8	26.3204	4273.8	20.7048	3619.6	47.4086	4450.83	31.0004	4460.14	35.1003	5475.14	39.2877	5093.14	48.1885	6782.62	37.4126	6091.38	34.4938
Cystathionine	11.2	0.0938509	14.4	0.0703882	10.6	0.0425298	12.2	0.0873404	15	0.123306	14.8571	0.087006	24.7143	0.619061	24.5714	0.531884	15.25	0.0708555	15.625	0.0567556
Myristic Acid	20.2	0.111117	26.4	0.410526	17.6	0.094269	32.4	0.409087	17.5	0.153386	17.1429	0.141829	14.1429	0.0648046	15	0.0886808	26.75	0.166224	21.75	0.106489
Ribose-5-P	3106.8	28.6986	3583	27.2657	3173	36.5774	4998.6	43.6464	3570.17	27.2879	4603	43.6763	4355.43	54.7007	3618.29	28.6623	5054.88	33.3939	4973.25	8.82051
Ribulose 5-Phosphate	692.2	3.77182	535.6	2.90398	701.6	6.56545	796.4	7.92175	736.5	2.5456	774	9.40704	1038.57	12.2377	730.429	5.55221	1056.62	5.86667	760	4.29818
Thymidine	277	1.09728	285.4	1.92548	254	1.21851	242.6	2.33439	475	7.66283	467.143	7.11308	334.714	3.33568	318	2.71973	428.5	4.60671	434.625	5.60844
Pseudouridine	456.6	1.10435	503.6	2.02909	464.8	2.84466	442.8	2.5691	605.667	5.56509	671.857	5.32177	1002.14	15.1109	1003.29	12.0208	626.75	2.93922	653.375	3.02249
Pyridoxal-5-P	223.8	1.58791	241.4	1.22921	227.2	1.31586	202.2	1.31765	205.667	1.3033	184.286	0.726362	203.571	1.33813	214	0.513277	207.75	0.782019	202	0.887283
Palmitic Acid	214.2	1.50109	281.4	4.45252	226.8	0.928696	341	3.65882	216.167	1.14009	205.286	1.04863	166.571	0.784743	183.429	1.00962	276.625	1.62429	254.25	1.31832
Glucosamine-6-Phosphate	249.6	1.26547	35.4	0.259761	306	6.36617	103	3.72063	247.833	3.80155	64.2857	0.902164	376.571	5.28559	360.857	6.42704	164.75	3.09632	113.625	2.01834
G6P	230735	1690.72	17706	504.297	227198	3590.06	64135.4	1868.06	185125	2123.89	67615.7	1965.44	209039	2476.45	129875	1994.49	277505	1777.93	123614	1940.1
G1P/F1P/F6P	57227.2	233.206	6478.2	162.778	54784.8	792.145	19604.8	554.904	49363.8	434.825	19508	515.598	54487	569.361	42974.6	602.766	67849	330.155	32114.5	448.592
Margaric Acid	72.6	0.41196	84	1.14875	71	0.436702	113.4	1.31753	71.1667	0.453752	69.1429	0.480381	58.4286	0.342328	57.2857	0.251466	100.375	0.648529	90.75	0.537566
Linolenic Acid	32.5	0.515316	40.2	0.712598	20.8	0.18325	44	0.577901	42.3333	0.591279	36.1429	0.163879	29.6667	0.357178	34.5	0.337437	37.5714	0.415133	34.1429	0.152024
Linoleic Acid	220	5.10315	386.6	7.22219	166.4	2.25715	339.6	7.61686	442.5	6.57506	334.571	1.67947	255.857	3.64212	280	3.8498	322.375	4.27372	301.125	2.64694
Sedoheptulose 7-Phosphate	309.6	4.23517	207	3.37354	374.6	4.51653	310.4	2.83748	355.5	5.11304	444.286	11.3108	501.143	7.51417	294.571	5.13999	389.5	5.44222	292.625	3.30135
N-Acetyl-Aspartyl-Glutamate (NAAG)	11671	157.647	12081.8	280.098	12644.8	175.099	17182.4	269.832	9005.17	91.2137	6815.57	58.2232	11827.7	161.018	7444.71	78.3943	12325.5	160.031	7838.25	91.2615
Arachidonate	589	6.74163	756.2	8.34013	558.8	5.71765	690.4	8.68208	782.333	9.88434	768.857	3.05146	622.857	7.23291	515	4.09585	596	5.69174	585.25	2.65793
Reduced Glutathione	20213.6	123.092	23394	293.899	20378.2	93.9393	18325	179.262	20354.5	162.884	18734.3	208.907	21911.6	112.563	19938.7	158.645	16620	69.5533	18203.8	69.5916
N-Acetylneuraminate	352.4	2.04116	352.8	1.94658	414.6	1.3485	419	4.49647	366	1.38135	485.143	6.24362	542.857	5.44137	422	2.66531	444.5	1.71099	369.375	1.18895
DTMP	52.2	0.710388	50	0.349699	40.2	0.29103	39.6	0.287769	53.1667	0.535379	66.7143	0.727779	49.5714	0.643697	49.4286	0.50738	61.75	0.336801	56.125	0.506452
CMP	105.2	0.834118	103.2	1.08437	108.8	0.195701	88	0.770554	111.833	0.94372	101.143	0.86926	118.714	1.03335	108.714	0.533265	98.625	0.345485	91.25	0.270167
Lactose/Trehalose	570.2	1.5101	350.6	3.52703	563.2	2.48349	441.4	6.99721	1364.17	11.7529	1103.57	10.2819	1513.57	10.8923	1298.14	13.8991	1568.62	8.53654	1098.12	9.23703
Sucrose	577.6	26.2664	339.4	10.3727	298.8	5.99128	299.2	3.46408	219.5	3.46906	204.714	2.44168	315.714	6.18037	187.286	2.80021	384	2.91273	737.125	25.7362
AMP	19378.6	470.143	29401.8	1016.27	12214.2	156.787	12425.4	256.883	21778.2	556.841	11992.1	308.833	44530.3	961.08	14480.6	403.224	28875.6	734.357	36014.2	754.358
IMP	278738	561.001	295378	622.516	283449	633.214	314541	1413.71	260912	930.208	262070	1016.14	247036	682.859	246790	673.678	277716	707.742	288043	753.343
UDP	254	4.77581	156	3.60605	319.5	7.49346			318	7.09765	177	3.57252	190.2	3.42814	251.5	3.42361	206.286	3.41361	137.6	3.26964
ADP	146.4	3.70897	252.8	1.63956	187	2.8958	201.8	4.43157	86.3333	0.873354	108.143	1.30214	112.143	2.22214	89.1429	1.20878	72.125	1.08646	129.125	1.95961
Adenylosuccinate	129.2	1.05179	150	1.72529	125.2	0.735409	175	1.53817	129.5	1.6648	106.429	0.91147	166.571	2.2004	105	0.846735	169.875	2.01749	112.625	0.656385
Cholesteryl Sulfate	876	7.67596	755.2	2.15536	766	10.5658	703.8	6.55066	742.667	7.06736	1106.43	26.3656	1005	12.7663	657.857	7.11227	865.125	7.13895	645.875	3.7949
dCTP	40.6667	0.763147			25.5	0.344887			29	0.815188	12.5	0.219474	47.3333	1.15758	38.4	0.640899	39.25	0.469516	23	0.250827
UDP-Glucose	977.4	17.7821	750.8	3.02689	956.6	6.2052	627.6	4.5478	994	11.1667	801.857	11.374	1639	19.8095	1096	22.3623	897.625	8.69187	668	5.85156
UDP-GlcNAc	445.4	0.938425	501	2.29613	462.8	1.11018	488	2.8216	482.833	4.5817	405.571	2.96343	522.857	6.7006	432.857	4.13359	566	2.3774	502.25	2.13738
Oxidized Glutathione	1497.2	6.9224	2259.4	27.2723	1457.4	5.35975	2008.6	20.3979	1693	17.7764	4596	191.423	1723.86	11.071	1830.29	22.3578	1707.62	13.1543	1843.12	12.961
NADH	420.8	6.56419	318.2	6.46173	292	13.2223	246	4.58725	627	19.4098	249.143	4.77469	288.571	4.7787	585.571	16.6861	362.875	5.22884	251.5	3.0028
2C13-Glutamic acid	64369.6	203.332	84010.2	985.82	70501.4	539.711	115465	1095.03	61088.8	459.234	65368.3	655.913	52011.3	451.809	52175.9	542.654	93711	815.05	96864	464.691
2C13-Tyrosine	4528.4	19.0259	5652.6	71.4634	4772.6	33.8798	8465.2	86.7274	4076.33	35.715	4015.86	56.3356	3237.14	26.4082	3244.57	32.8283	6734	66.3795	6497.12	36.0655
3C13-Lactate	11176.8	33.2621	15465.6	246.592	12183	91.2317	23100.4	318.466	10589.8	92.2366	11064.4	139.092	8941.86	94.5704	9090.43	152.591	18390.1	197.792	17815.1	106.016
6C13-Glucose	7104.8	29.833	8981	128.377	7552.4	58.3464	13367.6	155.097	6773.17	55.1738	6855.14	82.9708	5422.43	48.7115	5263.86	60.4411	11014	104.876	10540	59.1791
